# The Human Omnibus of Targetable Pockets

**DOI:** 10.1101/2025.09.18.677190

**Authors:** Kristy A. Carpenter, Russ B. Altman

## Abstract

Hundreds of computational methods for predicting ligand binding pockets exist, but the problem of finding druggable pockets throughout the human proteome persists. Different strategies for pocket-finding excel in different use cases. Ensemble models that leverage multiple different pocket-finding strategies can best capture diverse pockets at scale. Despite this, no publicly available human-proteome-wide datasets of pocket predictions from multiple pocket-finding methods exist. We present the Human Omnibus of Targetable Pockets (HOTPocket), a dataset of over 2.4 million predicted pockets over the entire human proteome that utilizes both experimentally-determined and computationally-predicted protein structures. We assembled this dataset by running seven diverse, established pocket-finding methods over all PDB and AlphaFold2 structures of the canonical human proteome. We created a novel pocket scoring method, *hotpocketNN*, which we used to filter candidate pockets and assemble the final proteome-wide dataset. Our *hotpocketNN* method is able to recover known ligand binding pockets, including those which are dissimilar from any pocket seen in its training set. The *hotpocketNN* method outperforms all constituent methods, including P2Rank and Fpocket, when assessing the DCCcriterion on the Astex Diverse Set and PoseBusters dataset. Additionally, *hotpocketNN* was able to identify recently-discovered druggable pockets on KRAS and the mu opioid receptor. We make both the HOTPocket dataset and the *hotpocketNN* method freely available.

**Scientific Contribution:** We introduce HOTPocket, a human proteome-wide dataset of known and predicted binding pockets from a diverse assortment of pocket-finding algorithms. We also introduce *hotpocketNN*, a machine learning model that scores candidate pockets, which we used to filter and harmonize the HOTPocket dataset. Both the data and the model are made publicly available for scientific use.
