## Supplementary Table S1 for "The Human Omnibus of Targetable Pockets"

### Sheet: Pocket finding algorithms
Name	First author	year	type of method	availability	link
LIGSITE	Hendlich	1997, 2006	consensus	code	LIGSITE	LIGSITEcsc
MetaPocket	Huang	2009, 2011	consensus	x	MetaPocket	MetaPocket2.0
JSD Conservation	Capra	2007	conservation	code	link
Conseq	Berezin	2004	conservation	x	link
GRID	Goodford	1985, 1989, 1993	energy	x	v1985	v1989	v1993
Q-SiteFinder	Laurie	2005	energy	x	link
FTMap	Brenke	2009, 2012, 2015	energy	server	v2009	v2012	v2015
SiteMap	Halgren	2007, 2009	geometric	x	2007	2009
Fpocket / FPocketWeb	Le Guilloux	2009, 2010, 2022	geometric	code	fpocket	fpocket online	fpocketweb
CB-Dock / CB-Dock2 (CurPocket)	Liu	2014, 2020, 2022	geometric	server	CurPocket	CB-DOCK	CB-DOCK2
CAVITY	Yuan	2013, 2016, 2018, 2023	geometric	database	CAVITY	CAVITY review chapter	CavityPlus webserver	CavityPlus v2022
CASTp	Tian	1998, 2003, 2006, 2018	geometric	database	CAST (1998)	CASTp (2003)	CASTp (2006)	CASTp (2018)
Kuntz et al early docking paper 1982	Kuntz	1982	geometric	x	link
MolDock	Thomsen	2006	geometric		link
SURFNET-ConfSurf	Laskowski	1995, 2005	geometric		SURFNET	SURFNET-ConSurf
LigandFit	Venkatachalam	2003	geometric		link
DoGSiteScorer / DoGSite3	Volkamer	2010, 2012, 2023	geometric		DoGSite	DoGSiteScorer JCIM	DoGSiteScorer bioinformatics	DoGSite3
SiteFerret	Gagliardi	2023	geometric		link
HoTS	Lee	2022	machine learning - sequence	code	link
LMetalSite	Yuan	2022	machine learning - sequence	code	link
MFR-DTA	Hua	2023	machine learning - sequence		link
PocketMiner	Meller	2023	machine learning - structure	code	link
PRANK	Krivák	2015, 2018, 2019, 2022	machine learning - structure	server	PRANK	P2RANK	PrankWeb	PrankWeb3
MaSIF	Gainza	2020, 2021	machine learning - structure		MaSIF	dMaSIF
DeepSite	Jiménez	2017	machine learning - structure		link
EQUIBIND	Stärk	2022	machine learning - structure		link
DeepSurf	Mylonas	2021	machine learning - structure		link
DeepPocket	Aggarwal	2022	machine learning - structure		link				å
PointSite	Yan	2022	machine learning - structure		link
GeoBind	Liu	2023	machine learning - structure		link
GraphPLBR	Wang	2023	machine learning - structure		link
COFACTOR	Roy	2012, 2017	template	server	COFACTOR algorithm	COFACTOR webserver	webserver v2017
COACH / COACH-D	Yang	2013, 2018	template	server	COACH	COACH-D
3DLigandSite	Wass	2010, 2022	template		v2010	v2022
FINDSITE / eFindSite	Brylinski	2008, 2009, 2013, 2014	template	https://github.com/michal-brylinski/efindsite	FINDSITE	FINDSITE briefing	eFindSite v2013	eFindSite v2014
ROLL (POCASA)	Yu	2010			link
FTSite	Ngan	2012		server	link
ConCavity	Capra	2009	consensus		link
DEPTH	Tan	2011, 2013	geometric		v2011	v2013
Ghecom	Kawabata	2010, 2019	geometric		v2010	v2019
FunFOLD	Roche	2011, 2013, 2021	consensus	executable	FunFOLD	FunFOLD2	FunFOLD3	https://link.springer.com/protocol/10.1007/978-1-4939-3569-7_1
CryptoSite	Cimermancic	2016			link
VOIDOO	Kleywegt	1994	geometric		link
SITEHOUND	Ghersi	2009	energy	no	SITEHOUND	SITEHOUND-web
DeepDrug3D	Pu	2019	machine learning - structure		link
Kalasanty	Stepniewska-Dziubinska	2020	machine learning - structure		link
PUResNet	Kandel	2021	machine learning - structure		link
Jacob et al chemogenomics	Jacob	2008			link
PASS	Brady	2000	geometric		link
AutoLigand	Harris	2008			link
POCKET	Levitt	1992			link
TargetS	Yu	2013			link
DeepCSeqSite	Cui	2019	machine learning - sequence	code	link
BiteNet	Kozlovskii	2020	machine learning - structure		link
PocketPicker	Weisel	2007			link
PocketFinder	An	2005			link
Fragment Hotspot Maps	Radoux	2016			link
AutoSite	Ravindranath	2016	energy	https://ccsb.scripps.edu/autosite/downloads/	link
GalaxySite	Heo	2014			link
GASS	Izidoro	2015, 2017			GASS	GASS-WEB
BindWeb / DELIA	Xia	2020, 2022	machine learning - both sequence & structure	server	DELIA (2020)	BindWeb (2022)
KVFinder	Oliveira	2014, 2020, 2021, 2023	geometric		KVFinder	ParKVFinder	pyKVFinder	KVFinder-web
nSITEpred	Chen	2012			link
G-LoSA	Lee	2016, 2017			2016	2017
CavBase	Schmitt	2002, 2014			v2002	v2014
SCREEN	Nayal	2006			link
PPD	Zhao	2018			link
McVol	Till	2010			link
VISM-CFA	Guo	2015			link
MSPocket	Zhu	2011			link
GRaSP	Santana	2020, 2022	machine learning - structure		GRaSP	GRaSP-web
pocket-finder	Ruppert	1997			link
LigandRFs	Chen	2014			link
Fuzzy Oil Drop model	Brylinski	2007, 2011, 2014, 2020			2007	2011	2014	2020
LBias	Hwang	2017			link
Deng et al QSAR	Deng	2004			link
Jiang et al	Jiang	2019			link
FunFHMMer	Das	2015			link
Zheng cryptic sites	Zheng	2021			link
CAVIAR	Marchand	2021			link
DNAgenie	Zhang	2021			link
PocketDepth	Kalidas	2008			link
MetaDBSite	Si	2011			link
OSML	Yu	2015			link
CHARMM-GUI LBS Finder & Refiner	Guterres	2021, 2023			v2021	v2023
DISCERN	Sankararaman	2010			link
VICE	Tripathi	2010			link
LISE	Xie	2013			link
LIBRA-WA	Toti	2018			bioalgorithms	bioinformatics
Zincbindpredict	Ireland	2021			link
APROPOS	Peters	1996			link
mFASD	He	2015			link
ISMBLab-LIG	Jian	2016			link
BiRDS	Chelur	2022			link
Aloy et al homology	Aloy	2001			link
ConFunc	Wass	2008			link
Xie & Bourne	Xie	2009			link
LigandDSES	Chen	2016			link
Sugita et al	Sugita	2020			link
dSPRINT	Etzion-Fuchs	2021			link
Nguyen et al VAE	Nguyen	2021			link
DrugSite	An	2004			link
Multi-RELIEF	Ye	2008			link
Kokubo et al replica-exchange	Kokubo	2013			link
L1pred	Dou	2012			link
Tuzmen et al Gaussian Network	Tuzmen	2011			link
Tsujikawa et al	Tsujikawa	2016			link
Wang et al ions	Wang	2021			link
Morita et al	Morita	2008			link
SplitPocket	Tseng	2009			link
ProGolem	Santos	2012			link
bSiteFinder	Gao	2016			link
CriticalFinder	Dias	2017			link
dPredGB	Schneider	2012			link
MCSVMBs	Wong	2016			link
Graphsite	Shi	2021			link
FMO-RESP	Chang	2013			link
LigDig	Fuller	2015			link
webPDBinder	Bianchi	2013			link
I-LBR	Hu	2020			link
Hu et al SVM	Hu	2020			link
CAT-Site	Petrovski	2022			link
ProBiS	Konc	2022			link
You et al metal ion binding	You	2022			link
Estrada et al mapreduce	Estrada	2012			link
ROBBY	Pai	2017			link
Yamaguchi et al mononucleotides	Yamaguchi	2022			link
Oh et al templates	Oh	2009			link
ΔF-CRF	Wierschin	2015			link
